# Bispecific Coiled-Coil Reporters Enable Rapid, Multiplexed Detection of Mycoplasma via Toehold Switch Sensors

**DOI:** 10.64898/2026.05.28.728408

**Authors:** Yudan Li, Nery R. Arevalos, Amit Eshed, Shannon Newell, Carlye Frisch, N. Rebecca Kang, Xiao Wang, David A. Brafman, Alexander A. Green

## Abstract

Cell-free synthetic biology offers a rapid prototyping environment for molecular diagnostics, yet the utility of these systems is often limited by the slow kinetics and restricted multiplexing capabilities of traditional protein reporters. Here, we report the BINOCULAR (BIspecific Novel Orthogonal Coiled-coil-Using LAteral flow Reporter) system based on supramolecular coiled-coil peptide conjugates that dramatically accelerates signal generation and enables robust multiplexing in cell-free transcription-translation reactions. Using BINOCULARs as toehold switch outputs, we achieve visible readout times of less than 5 minutes in lateral flow assays, achieving a ≥12-fold increase in speed compared to standard cell-free reporters like β-galactosidase or fluorescent proteins. To demonstrate the utility of this platform, we integrated the bispecific reporters with loop-mediated isothermal amplification (LAMP) and a lateral flow assay for the detection of *mycoplasma*, a common adventitious agent in biomanufacturing. The integrated system demonstrates exceptional sensitivity, achieving a detection limit of 1 copy/µL for *Mycoplasma* 16S rRNA and a mammalian internal control gene. Cell-free assay results are available within 5 minutes following a 20-minute amplification step, and we successfully achieved the simultaneous detection of three distinct targets in a single reaction. Crucially, the platform maintains reliable performance in complex matrices and after lyophilization, making it more accessible for point-of-use need. Our findings suggest that the modular BINOCULAR architecture can overcome current bottlenecks in cell-free sensing systems, providing a versatile and scalable framework for rapid, point-of-use screening across clinical and industrial applications.
