## Supplementary Tables for "Bispecific Coiled-Coil Reporters Enable Rapid, Multiplexed Detection of Mycoplasma via Toehold Switch Sensors"

### Sheet: Supplementary Table  1
Supplementary Table 1a. List of target sequences used in this work.
Target	Target Sequence	Synthetic Target Sequence
myco16S	AGCTAATACTGGATAGGACATATTGAGGCATCTTGATATGTTTAAAGATTTATCGGTTAAGGAGGGGTCTGCGGCGCATTAGTTAGTTGGTGAGGTAAAAGCTTACCAAGACGATGATGCGTAGCCGGACTGAGAGGTCGAACGGCCACATTGGGACTGAGAACGGCCCAAACTCCTACGGGAGGCAGCAGTAGGGAATTTTCGGCAATGGGGGGAACCCTGACCGAGCAACGCCGCGTGGACGAAGAAGTTCTTCGGAATGTAAAGTCCTTTTATCTGGGAAGAAAAATAACCAAATTGACGGTACCAGATGAATAAGCCCCGGCTAACTATGTGCCAGCAGCCGCGGTAATACATAGGGGGCGAGCGTTATCCGGATTTACTGGGCGTAAAGGGTGC…	ATACATAGGGGGCGAGCGTTATCCGGATTTACTGGGCGTAAAGGGGCGTTAAGCACTGCACTTACACCAGAAACTTAATTAACCGCCTACGCACCCTTTACGCCCAGTAAATCCGGATAACGCTCGCCCCCTATGTAT
hsPUM2_AS	TTTGACTAATAGCTCCCAGAGTAGTTCTTTATTTTCTCATGGACCTGGTCAACCTGGAAGTACATCTCTTGGCTTTGGAAGTGGTAACTCTTTGGGTGCTGCTATAGGCTCAGCCCTCAGTGGATTTGGTTCATCAGTTGGCAGTTCTGCAAGTAGTAGTGCCACAAGGAGAGAGTCTCTATCTACTAGCTCTGACTTGTACAAAAGATCTAGTAGCAGCCTAGCACCCATAGGGCAACCATTTTACAATAGTCTGGGATTTTCCTCCTCTCCAAGTCCAATAGGCATGCCTCTGCCAAGCCAAACTCCAGGACATTCACTTACGCCACCGCCATCACTTTCATCACATGGATCCTCATCCAGTTTGCATTTAGGAGGACTGACAAATGGTAGTGGTCG…	CTGGGATTTTCCTCCTCTCCAAGTCCAATAGGCATGCCTCTGCCAAGCCAAACTCTGGATGAGGATCCATGTGATGAAAGTGATGGCGGTGGCGTAAGTGAATGTCCTGGAGTTTGGCTTGGCAGAGGCATGCCTATTGGACTTGGAGAGGAGGAAAATCCCAG
Supplementary Table 1b. List of LAMP primers used in this work.
Target	Primer name	Sequence
myco16S	F3	GACGAAGAAGTTCTTCGGAA
	B3	CCAGTTTTCCTAGCATCACA
	forward inner primer	ATAACGCTCGCCCCCTATGTATTGAATAAGCCCCGGCTAA
	backward inner primer	CGGATTTACTGGGCGTAAAGGGGCGTTAAGCACTGCACTT
	loop forward	GCGGCTGCTGGCACATA
	loop backward	TGCGTAGGCGGTTAATTAAGTTTCT
hsPUM2	F3	GCCACAAGGAGAGAGTCTC
	B3	TGTCAGTCCTCCTAAATGCA
	forward inner primer	TGGAGAGGAGGAAAATCCCAGAAGATCTAGTAGCAGCCTAGC
	backward inner primer	GCCTCTGCCAAGCCAAACTCTGGATGAGGATCCATGTGAT
	loop forward	TGTAAAATGGTTGCCCTATGGGT
	loop backward	GGACATTCACTTACGCCACCG

### Sheet: Supplementary Table 2
Supplementary Table 2a. List of selected plasmids and sensor sequences used in this work.
Target	Short name	Sequence	Length
Mycoplasma	B1	GCGCTAATACGACTCACTATAGGGTTAATTAAGTTTCTGGTGTAAGTGCAGTGCTGTTATAGTTATGAACAGAGGAGACATAACATGAACAGCACTAACGCTGTTAACCTCAAAGCAGCGCAAAAG	126
	B2	GCGCTAATACGACTCACTATAGGGTTAATTAAGTTTCTGGTGTAAGTGCAGTGCGTTATAGTTATGAACAGAGGAGACATAACATGAACGCACTGAACTGCGTTAACCTCAAAGCAGCGCAAAAG	125
	B3	GCGCTAATACGACTCACTATAGGGTTAATTAAGTTTCTGGTGTAAGTGCAGTGCTTGTTATAGTTATGAACAGAGGAGACATAACATGAACAAGCACAACCTTGTTAACCTCAAAGCAGCGCAAAAG	127
PUM2	C7	GCGCTAATACGACTCACTATAGGGTGTAAAATGGTTGCCCTATGGGTGCTAGGCTGGTTATAGTTATGAACAGAGGAGACATAACATGAACCAGCCTAACCTGGTTAACCTCAAAGCAGCGCAAAAG	127
	C8	GCGCTAATACGACTCACTATAGGGTTGTAAAATGGTTGCCCTATGGGTGCTAGGCTGTTATAGTTATGAACAGAGGAGACATAACATGAACAGCCTAAACGCTGTTAACCTCAAAGCAGCGCAAAAG	127
	H9	GCGCTAATACGACTCACTATAGGGACATTCACTTACGCCACCGCCATCACTTTCGGACTTTAGAACAGAGGAGATAAAGATGGAAAGTGATGGGAACCTCAAAGCAGCGCAAAAG	115
Supplementary Table 2b. List of screened toehold switch sensor sequences used in this work.
Target	Name	Sequence	Length
Mycoplasma	SeriesA_RefPS4_myco16S_targ_Floop_sense__T37_sensA	GCGCTAATACGACTCACTATAGGGCTGCTGGCACATAGTTAGCCGGGGCTTATTGTTATAGTTATGAACAGAGGAGACATAACATGAACAATAAGAACATTGTTAACCTCAAAGCAGCGCAAAAG	125
	SeriesA_RefPS4_myco16S_targ_Floop_sense__T37_sensB	GCGCTAATACGACTCACTATAGGGCGGCTGCTGGCACATAGTTAGCCGGGGCTTATGTTATAGTTATGAACAGAGGAGACATAACATGAACATAAGCAACTATGTTAACCTCAAAGCAGCGCAAAAG	127
	SeriesA_RefPS4_myco16S_targ_Floop_sense__T37_sensC	GCGCTAATACGACTCACTATAGGGCGCGGCTGCTGGCACATAGTTAGCCGGGGCTTGTTATAGTTATGAACAGAGGAGACATAACATGAACAAGCCCAACCTTGTTAACCTCAAAGCAGCGCAAAAG	127
	SeriesA_RefPS4_myco16S_targ_Floop_sense__T37_sensD	GCGCTAATACGACTCACTATAGGGACCGCGGCTGCTGGCACATAGTTAGCCGGGGCGTTATAGTTATGAACAGAGGAGACATAACATGAACGCCCCGAACGGCGTTAACCTCAAAGCAGCGCAAAAG	127
	SeriesA_RefPS4_myco16S_targ_Floop_sense__T37_sensE	GCGCTAATACGACTCACTATAGGGCCGCGGCTGCTGGCACATAGTTAGCCGGGGCTGTTATAGTTATGAACAGAGGAGACATAACATGAACAGCCCCAACGCTGTTAACCTCAAAGCAGCGCAAAAG	127
	SeriesA_RefPS4_myco16S_targ_Floop_sense__T37_sensF	GCGCTAATACGACTCACTATAGGGTACCGCGGCTGCTGGCACATAGTTAGCCGGGGGTTATAGTTATGAACAGAGGAGACATAACATGAACCCCCGGAACGGGGTTAACCTCAAAGCAGCGCAAAAG	127
	SeriesA_RefPS5_myco16S_targ_Floop_sense__T37_sensA	GCGCTAATACGACTCACTATAGGGCGCCCCCTATGTATTACCGCGGCTGCTGGCACGTTATAGTTATGAACAGAGGAGACATAACATGAACGTGCCAAACCACGTTAACCTCAAAGCAGCGCAAAAG	127
	SeriesA_RefPS5_myco16S_targ_Floop_sense__T37_sensB	GCGCTAATACGACTCACTATAGGGCCCCCTATGTATTACCGCGGCTGCTGGCACAGTTATAGTTATGAACAGAGGAGACATAACATGAACTGTGCCAACACAGTTAACCTCAAAGCAGCGCAAAAG	126
	SeriesA_RefPS5_myco16S_targ_Floop_sense__T37_sensC	GCGCTAATACGACTCACTATAGGGCCCCCTATGTATTACCGCGGCTGCTGGCACATGTTATAGTTATGAACAGAGGAGACATAACATGAACATGTGCAACCATGTTAACCTCAAAGCAGCGCAAAAG	127
	SeriesA_RefPS5_myco16S_targ_Floop_sense__T37_sensD	GCGCTAATACGACTCACTATAGGGCCCCTATGTATTACCGCGGCTGCTGGCACATAGTTATAGTTATGAACAGAGGAGACATAACATGAACTATGTGAACATAGTTAACCTCAAAGCAGCGCAAAAG	127
	SeriesA_RefPS5_myco16S_targ_Floop_sense__T37_sensE	GCGCTAATACGACTCACTATAGGGTCGCCCCCTATGTATTACCGCGGCTGCTGGCAGTTATAGTTATGAACAGAGGAGACATAACATGAACTGCCAGAACGCAGTTAACCTCAAAGCAGCGCAAAAG	127
	SeriesA_RefPS5_myco16S_targ_Floop_sense__T37_sensF	GCGCTAATACGACTCACTATAGGGTGTATTACCGCGGCTGCTGGCACATAGTTAGCGTTATAGTTATGAACAGAGGAGACATAACATGAACGCTAACAACAGCGTTAACCTCAAAGCAGCGCAAAAG	127
	SeriesA_RefPS4_myco16S_targ_Bloop_antisense__T37_sensA	GCGCTAATACGACTCACTATAGGGTTAATTAAGTTTCTGGTGTAAGTGCAGTGCTGTTATAGTTATGAACAGAGGAGACATAACATGAACAGCACTAACGCTGTTAACCTCAAAGCAGCGCAAAAG	126
	SeriesA_RefPS4_myco16S_targ_Bloop_antisense__T37_sensB	GCGCTAATACGACTCACTATAGGGTTAATTAAGTTTCTGGTGTAAGTGCAGTGCGTTATAGTTATGAACAGAGGAGACATAACATGAACGCACTGAACTGCGTTAACCTCAAAGCAGCGCAAAAG	125
	SeriesA_RefPS4_myco16S_targ_Bloop_antisense__T37_sensC	GCGCTAATACGACTCACTATAGGGTTAATTAAGTTTCTGGTGTAAGTGCAGTGCTTGTTATAGTTATGAACAGAGGAGACATAACATGAACAAGCACAACCTTGTTAACCTCAAAGCAGCGCAAAAG	127
	SeriesA_RefPS4_myco16S_targ_Bloop_antisense__T37_sensD	GCGCTAATACGACTCACTATAGGGCGGTTAATTAAGTTTCTGGTGTAAGTGCAGTGTTATAGTTATGAACAGAGGAGACATAACATGAACACTGCAAACAGTGTTAACCTCAAAGCAGCGCAAAAG	126
	SeriesA_RefPS4_myco16S_targ_Bloop_antisense__T37_sensE	GCGCTAATACGACTCACTATAGGGCGGTTAATTAAGTTTCTGGTGTAAGTGCAGTGGTTATAGTTATGAACAGAGGAGACATAACATGAACCACTGCAACGTGGTTAACCTCAAAGCAGCGCAAAAG	127
	SeriesA_RefPS4_myco16S_targ_Bloop_antisense__T37_sensF	GCGCTAATACGACTCACTATAGGGCGGTTAATTAAGTTTCTGGTGTAAGTGCAGGTTATAGTTATGAACAGAGGAGACATAACATGAACCTGCACAACCAGGTTAACCTCAAAGCAGCGCAAAAG	125
	SeriesA_RefPS5_myco16S_targ_Bloop_antisense__T37_sensA	GCGCTAATACGACTCACTATAGGGTTTCTGGTGTAAGTGCAGTGCTTAACGCTGTGGTTATAGTTATGAACAGAGGAGACATAACATGAACCACAGCAACGTGGTTAACCTCAAAGCAGCGCAAAAG	127
	SeriesA_RefPS5_myco16S_targ_Bloop_antisense__T37_sensB	GCGCTAATACGACTCACTATAGGGTTTCTGGTGTAAGTGCAGTGCTTAACGCTGTGTTATAGTTATGAACAGAGGAGACATAACATGAACACAGCGAACTGTGTTAACCTCAAAGCAGCGCAAAAG	126
	SeriesA_RefPS5_myco16S_targ_Bloop_antisense__T37_sensC	GCGCTAATACGACTCACTATAGGGCTGGTGTAAGTGCAGTGCTTAACGCTGTGATGGTTATAGTTATGAACAGAGGAGACATAACATGAACCATCACAACATGGTTAACCTCAAAGCAGCGCAAAAG	127
	SeriesA_RefPS5_myco16S_targ_Bloop_antisense__T37_sensD	GCGCTAATACGACTCACTATAGGGTCTGGTGTAAGTGCAGTGCTTAACGCTGTGATGTTATAGTTATGAACAGAGGAGACATAACATGAACATCACAAACGATGTTAACCTCAAAGCAGCGCAAAAG	127
	SeriesA_RefPS5_myco16S_targ_Bloop_antisense__T37_sensE	GCGCTAATACGACTCACTATAGGGAGTTTCTGGTGTAAGTGCAGTGCTTAACGCTGGTTATAGTTATGAACAGAGGAGACATAACATGAACCAGCGTAACCTGGTTAACCTCAAAGCAGCGCAAAAG	127
	SeriesA_RefPS5_myco16S_targ_Bloop_antisense__T37_sensF	GCGCTAATACGACTCACTATAGGGTAAGTTTCTGGTGTAAGTGCAGTGCTTAACGCGTTATAGTTATGAACAGAGGAGACATAACATGAACGCGTTAAACCGCGTTAACCTCAAAGCAGCGCAAAAG	127
	SeriesB_RefPS4_myco16S_targ_Floop_sense__T37_sensA	GCGCTAATACGACTCACTATAGGGCTGCTGGCACATAGTTAGCCGGGGCTTATTGGACTTTAGAACAGAGGAGATAAAGATGAATAAGCCCCGGAACCTCAAAGCAGCGCAAAAG	115
	SeriesB_RefPS4_myco16S_targ_Floop_sense__T37_sensB	GCGCTAATACGACTCACTATAGGGCTGCTGGCACATAGTTAGCCGGGGCTTATGGACTTTAGAACAGAGGAGATAAAGATGATAAGCCCCGGAAACCTCAAAGCAGCGCAAAAG	114
	SeriesB_RefPS4_myco16S_targ_Floop_sense__T37_sensC	GCGCTAATACGACTCACTATAGGGCGCGGCTGCTGGCACATAGTTAGCCGGGGCTGGACTTTAGAACAGAGGAGATAAAGATGAGCCCCGGCTATAACCTCAAAGCAGCGCAAAAG	116
	SeriesB_RefPS4_myco16S_targ_Floop_sense__T37_sensD	GCGCTAATACGACTCACTATAGGGCCGCGGCTGCTGGCACATAGTTAGCCGGGGCGGACTTTAGAACAGAGGAGATAAAGATGGCCCCGGCTAAAAACCTCAAAGCAGCGCAAAAG	116
	SeriesB_RefPS4_myco16S_targ_Floop_sense__T37_sensE	GCGCTAATACGACTCACTATAGGGACCGCGGCTGCTGGCACATAGTTAGCCGGGGGGACTTTAGAACAGAGGAGATAAAGATGCCCCGGCTAACGAACCTCAAAGCAGCGCAAAAG	116
	SeriesB_RefPS4_myco16S_targ_Floop_sense__T37_sensF	GCGCTAATACGACTCACTATAGGGCGGCTGCTGGCACATAGTTAGCCGGGGCTTGGACTTTAGAACAGAGGAGATAAAGATGAAGCCCCGGCTGAACCTCAAAGCAGCGCAAAAG	115
	SeriesB_RefPS5_myco16S_targ_Floop_sense__T37_sensA	GCGCTAATACGACTCACTATAGGGCGCCCCCTATGTATTACCGCGGCTGCTGGCAGGACTTTAGAACAGAGGAGATAAAGATGTGCCAGCAGCCAAACCTCAAAGCAGCGCAAAAG	116
	SeriesB_RefPS5_myco16S_targ_Floop_sense__T37_sensB	GCGCTAATACGACTCACTATAGGGCCCCCTATGTATTACCGCGGCTGCTGGCACGGACTTTAGAACAGAGGAGATAAAGATGGTGCCAGCAGCCAACCTCAAAGCAGCGCAAAAG	115
	SeriesB_RefPS5_myco16S_targ_Floop_sense__T37_sensC	GCGCTAATACGACTCACTATAGGGCTCGCCCCCTATGTATTACCGCGGCTGCTGGGGACTTTAGAACAGAGGAGATAAAGATGCCAGCAGCCGCAAACCTCAAAGCAGCGCAAAAG	116
	SeriesB_RefPS5_myco16S_targ_Floop_sense__T37_sensD	GCGCTAATACGACTCACTATAGGGTCGCCCCCTATGTATTACCGCGGCTGCTGGCGGACTTTAGAACAGAGGAGATAAAGATGGCCAGCAGCCGCAACCTCAAAGCAGCGCAAAAG	116
	SeriesB_RefPS5_myco16S_targ_Floop_sense__T37_sensE	GCGCTAATACGACTCACTATAGGGCCCCCTATGTATTACCGCGGCTGCTGGCACAGGACTTTAGAACAGAGGAGATAAAGATGTGTGCCAGCAGCAACCTCAAAGCAGCGCAAAAG	116
	SeriesB_RefPS5_myco16S_targ_Floop_sense__T37_sensF	GCGCTAATACGACTCACTATAGGGCCCCTATGTATTACCGCGGCTGCTGGCACATGGACTTTAGAACAGAGGAGATAAAGATGATGTGCCAGCAAAACCTCAAAGCAGCGCAAAAG	116
	SeriesB_RefPS4_myco16S_targ_Bloop_antisense__T37_sensA	GCGCTAATACGACTCACTATAGGGCGGTTAATTAAGTTTCTGGTGTAAGTGCAGTGGACTTTAGAACAGAGGAGATAAAGATGACTGCACTTACGAACCTCAAAGCAGCGCAAAAG	116
	SeriesB_RefPS4_myco16S_targ_Bloop_antisense__T37_sensB	GCGCTAATACGACTCACTATAGGGAGGCGGTTAATTAAGTTTCTGGTGTAAGTGCGGACTTTAGAACAGAGGAGATAAAGATGGCACTTACACCCAACCTCAAAGCAGCGCAAAAG	116
	SeriesB_RefPS4_myco16S_targ_Bloop_antisense__T37_sensC	GCGCTAATACGACTCACTATAGGGCGGTTAATTAAGTTTCTGGTGTAAGTGCAGGGACTTTAGAACAGAGGAGATAAAGATGCTGCACTTACACAACCTCAAAGCAGCGCAAAAG	115
	SeriesB_RefPS4_myco16S_targ_Bloop_antisense__T37_sensD	GCGCTAATACGACTCACTATAGGGTAATTAAGTTTCTGGTGTAAGTGCAGTGCTTGGACTTTAGAACAGAGGAGATAAAGATGAAGCACTGCACCAACCTCAAAGCAGCGCAAAAG	116
	SeriesB_RefPS4_myco16S_targ_Bloop_antisense__T37_sensE	GCGCTAATACGACTCACTATAGGGTGCGTAGGCGGTTAATTAAGTTTCTGGTGTAGGACTTTAGAACAGAGGAGATAAAGATGTACACCAGAAAAAACCTCAAAGCAGCGCAAAAG	116
	SeriesB_RefPS4_myco16S_targ_Bloop_antisense__T37_sensF	GCGCTAATACGACTCACTATAGGGCGTAGGCGGTTAATTAAGTTTCTGGTGTAAGGGACTTTAGAACAGAGGAGATAAAGATGCTTACACCAGATAACCTCAAAGCAGCGCAAAAG	116
	SeriesB_RefPS5_myco16S_targ_Bloop_antisense__T37_sensA	GCGCTAATACGACTCACTATAGGGTGTAAGTGCAGTGCTTAACGCTGTGATGCTGGACTTTAGAACAGAGGAGATAAAGATGAGCATCACAGCAAACCTCAAAGCAGCGCAAAAG	115
	SeriesB_RefPS5_myco16S_targ_Bloop_antisense__T37_sensB	GCGCTAATACGACTCACTATAGGGTGTAAGTGCAGTGCTTAACGCTGTGATGCGGACTTTAGAACAGAGGAGATAAAGATGGCATCACAGCGAAACCTCAAAGCAGCGCAAAAG	114
	SeriesB_RefPS5_myco16S_targ_Bloop_antisense__T37_sensC	GCGCTAATACGACTCACTATAGGGAAGTTTCTGGTGTAAGTGCAGTGCTTAACGCGGACTTTAGAACAGAGGAGATAAAGATGGCGTTAAGCACAAACCTCAAAGCAGCGCAAAAG	116
	SeriesB_RefPS5_myco16S_targ_Bloop_antisense__T37_sensD	GCGCTAATACGACTCACTATAGGGTTCTGGTGTAAGTGCAGTGCTTAACGCTGTGGGACTTTAGAACAGAGGAGATAAAGATGCACAGCGTTAAAAACCTCAAAGCAGCGCAAAAG	116
	SeriesB_RefPS5_myco16S_targ_Bloop_antisense__T37_sensE	GCGCTAATACGACTCACTATAGGGCTGGTGTAAGTGCAGTGCTTAACGCTGTGATGGACTTTAGAACAGAGGAGATAAAGATGATCACAGCGTTTAACCTCAAAGCAGCGCAAAAG	116
	SeriesB_RefPS5_myco16S_targ_Bloop_antisense__T37_sensF	GCGCTAATACGACTCACTATAGGGAGTTTCTGGTGTAAGTGCAGTGCTTAACGCTGGACTTTAGAACAGAGGAGATAAAGATGAGCGTTAAGCACAACCTCAAAGCAGCGCAAAAG	116
PUM2	SeriesA_RefPS8_hsPUM2_targ_Floop_sense__T37_sensA	GCGCTAATACGACTCACTATAGGGTGCCAACTGATGAACCAAATCCACTGAGGGCTGTTATAGTTATGAACAGAGGAGACATAACATGAACAGCCCTAACGCTGTTAACCTCAAAGCAGCGCAAAAG	127
	SeriesA_RefPS8_hsPUM2_targ_Floop_sense__T37_sensB	GCGCTAATACGACTCACTATAGGGCTGCCAACTGATGAACCAAATCCACTGAGGGCGTTATAGTTATGAACAGAGGAGACATAACATGAACGCCCTCAACGGCGTTAACCTCAAAGCAGCGCAAAAG	127
	SeriesA_RefPS8_hsPUM2_targ_Floop_sense__T37_sensC	GCGCTAATACGACTCACTATAGGGAACTGCCAACTGATGAACCAAATCCACTGAGGTTATAGTTATGAACAGAGGAGACATAACATGAACCTCAGTAACGAGGTTAACCTCAAAGCAGCGCAAAAG	126
	SeriesA_RefPS8_hsPUM2_targ_Floop_sense__T37_sensD	GCGCTAATACGACTCACTATAGGGAACTGCCAACTGATGAACCAAATCCACTGAGGGTTATAGTTATGAACAGAGGAGACATAACATGAACCCTCAGAACAGGGTTAACCTCAAAGCAGCGCAAAAG	127
	SeriesA_RefPS8_hsPUM2_targ_Floop_sense__T37_sensE	GCGCTAATACGACTCACTATAGGGACTGCCAACTGATGAACCAAATCCACTGAGGGGTTATAGTTATGAACAGAGGAGACATAACATGAACCCCTCAAACGGGGTTAACCTCAAAGCAGCGCAAAAG	127
	SeriesA_RefPS8_hsPUM2_targ_Floop_sense__T37_sensF	GCGCTAATACGACTCACTATAGGGTGCAGAACTGCCAACTGATGAACCAAATCCACGTTATAGTTATGAACAGAGGAGACATAACATGAACGTGGATAACCACGTTAACCTCAAAGCAGCGCAAAAG	127
	SeriesA_RefPS10_hsPUM2_targ_Floop_sense__T37_sensA	GCGCTAATACGACTCACTATAGGGTGTAAAATGGTTGCCCTATGGGTGCTAGGCTGGTTATAGTTATGAACAGAGGAGACATAACATGAACCAGCCTAACCTGGTTAACCTCAAAGCAGCGCAAAAG	127
	SeriesA_RefPS10_hsPUM2_targ_Floop_sense__T37_sensB	GCGCTAATACGACTCACTATAGGGTTGTAAAATGGTTGCCCTATGGGTGCTAGGCTGTTATAGTTATGAACAGAGGAGACATAACATGAACAGCCTAAACGCTGTTAACCTCAAAGCAGCGCAAAAG	127
	SeriesA_RefPS10_hsPUM2_targ_Floop_sense__T37_sensC	GCGCTAATACGACTCACTATAGGGTATTGTAAAATGGTTGCCCTATGGGTGCTAGGGTTATAGTTATGAACAGAGGAGACATAACATGAACCCTAGCAACAGGGTTAACCTCAAAGCAGCGCAAAAG	127
	SeriesA_RefPS10_hsPUM2_targ_Floop_sense__T37_sensD	GCGCTAATACGACTCACTATAGGGTTGCCCTATGGGTGCTAGGCTGCTACTAGATCGTTATAGTTATGAACAGAGGAGACATAACATGAACGATCTAAACATCGTTAACCTCAAAGCAGCGCAAAAG	127
	SeriesA_RefPS10_hsPUM2_targ_Floop_sense__T37_sensE	GCGCTAATACGACTCACTATAGGGTAAAATGGTTGCCCTATGGGTGCTAGGCTGCGTTATAGTTATGAACAGAGGAGACATAACATGAACGCAGCCAACTGCGTTAACCTCAAAGCAGCGCAAAAG	126
	SeriesA_RefPS10_hsPUM2_targ_Floop_sense__T37_sensF	GCGCTAATACGACTCACTATAGGGAATGGTTGCCCTATGGGTGCTAGGCTGCTACTGTTATAGTTATGAACAGAGGAGACATAACATGAACAGTAGCAACACTGTTAACCTCAAAGCAGCGCAAAAG	127
	SeriesA_RefPS8_hsPUM2_targ_Bloop_antisense__T37_sensA	GCGCTAATACGACTCACTATAGGGCAACCATTTTACAATAGTCTGGGATTTTCCTGTTATAGTTATGAACAGAGGAGACATAACATGAACAGGAAAAACCCTGTTAACCTCAAAGCAGCGCAAAAG	126
	SeriesA_RefPS8_hsPUM2_targ_Bloop_antisense__T37_sensB	GCGCTAATACGACTCACTATAGGGCAACCATTTTACAATAGTCTGGGATTTTCCGTTATAGTTATGAACAGAGGAGACATAACATGAACGGAAAAAACTCCGTTAACCTCAAAGCAGCGCAAAAG	125
	SeriesA_RefPS8_hsPUM2_targ_Bloop_antisense__T37_sensC	GCGCTAATACGACTCACTATAGGGCAACCATTTTACAATAGTCTGGGATTTTCCTCGTTATAGTTATGAACAGAGGAGACATAACATGAACGAGGAAAACCTCGTTAACCTCAAAGCAGCGCAAAAG	127
	SeriesA_RefPS8_hsPUM2_targ_Bloop_antisense__T37_sensD	GCGCTAATACGACTCACTATAGGGACCATTTTACAATAGTCTGGGATTTTCCTCCTGTTATAGTTATGAACAGAGGAGACATAACATGAACAGGAGGAACCCTGTTAACCTCAAAGCAGCGCAAAAG	127
	SeriesA_RefPS8_hsPUM2_targ_Bloop_antisense__T37_sensE	GCGCTAATACGACTCACTATAGGGAACCATTTTACAATAGTCTGGGATTTTCCTCCGTTATAGTTATGAACAGAGGAGACATAACATGAACGGAGGAAACTCCGTTAACCTCAAAGCAGCGCAAAAG	127
	SeriesA_RefPS8_hsPUM2_targ_Bloop_antisense__T37_sensF	GCGCTAATACGACTCACTATAGGGCATTTTACAATAGTCTGGGATTTTCCTCCTCTGTTATAGTTATGAACAGAGGAGACATAACATGAACAGAGGAAACTCTGTTAACCTCAAAGCAGCGCAAAAG	127
	SeriesA_RefPS10_hsPUM2_targ_Bloop_antisense__T37_sensA	GCGCTAATACGACTCACTATAGGGCATTCACTTACGCCACCGCCATCACTTTCATCGTTATAGTTATGAACAGAGGAGACATAACATGAACGATGAAAACATCGTTAACCTCAAAGCAGCGCAAAAG	127
	SeriesA_RefPS10_hsPUM2_targ_Bloop_antisense__T37_sensB	GCGCTAATACGACTCACTATAGGGACGCCACCGCCATCACTTTCATCACATGGATCGTTATAGTTATGAACAGAGGAGACATAACATGAACGATCCAAACATCGTTAACCTCAAAGCAGCGCAAAAG	127
	SeriesA_RefPS10_hsPUM2_targ_Bloop_antisense__T37_sensC	GCGCTAATACGACTCACTATAGGGTTCACTTACGCCACCGCCATCACTTTCATCACGTTATAGTTATGAACAGAGGAGACATAACATGAACGTGATGAACCACGTTAACCTCAAAGCAGCGCAAAAG	127
	SeriesA_RefPS10_hsPUM2_targ_Bloop_antisense__T37_sensD	GCGCTAATACGACTCACTATAGGGCGCCACCGCCATCACTTTCATCACATGGATCCGTTATAGTTATGAACAGAGGAGACATAACATGAACGGATCCAACTCCGTTAACCTCAAAGCAGCGCAAAAG	127
	SeriesA_RefPS10_hsPUM2_targ_Bloop_antisense__T37_sensE	GCGCTAATACGACTCACTATAGGGCTTACGCCACCGCCATCACTTTCATCACATGGGTTATAGTTATGAACAGAGGAGACATAACATGAACCCATGTAACTGGGTTAACCTCAAAGCAGCGCAAAAG	127
	SeriesA_RefPS10_hsPUM2_targ_Bloop_antisense__T37_sensF	GCGCTAATACGACTCACTATAGGGCCACCGCCATCACTTTCATCACATGGATCCTGTTATAGTTATGAACAGAGGAGACATAACATGAACAGGATCAACCCTGTTAACCTCAAAGCAGCGCAAAAG	126
	SeriesB_RefPS8_hsPUM2_targ_Floop_sense__T37_sensA	GCGCTAATACGACTCACTATAGGGCCAACTGATGAACCAAATCCACTGAGGGCTGGACTTTAGAACAGAGGAGATAAAGATGAGCCCTCAGTGTAACCTCAAAGCAGCGCAAAAG	115
	SeriesB_RefPS8_hsPUM2_targ_Floop_sense__T37_sensB	GCGCTAATACGACTCACTATAGGGTGCCAACTGATGAACCAAATCCACTGAGGGCGGACTTTAGAACAGAGGAGATAAAGATGGCCCTCAGTGGCAACCTCAAAGCAGCGCAAAAG	116
	SeriesB_RefPS8_hsPUM2_targ_Floop_sense__T37_sensC	GCGCTAATACGACTCACTATAGGGAACTGCCAACTGATGAACCAAATCCACTGAGGGACTTTAGAACAGAGGAGATAAAGATGCTCAGTGGATTAAACCTCAAAGCAGCGCAAAAG	116
	SeriesB_RefPS8_hsPUM2_targ_Floop_sense__T37_sensD	GCGCTAATACGACTCACTATAGGGCTGCCAACTGATGAACCAAATCCACTGAGGGGGACTTTAGAACAGAGGAGATAAAGATGCCCTCAGTGGAAAACCTCAAAGCAGCGCAAAAG	116
	SeriesB_RefPS8_hsPUM2_targ_Floop_sense__T37_sensE	GCGCTAATACGACTCACTATAGGGAACTGCCAACTGATGAACCAAATCCACTGAGGACTTTAGAACAGAGGAGATAAAGATGTCAGTGGATTTAAACCTCAAAGCAGCGCAAAAG	115
	SeriesB_RefPS8_hsPUM2_targ_Floop_sense__T37_sensF	GCGCTAATACGACTCACTATAGGGACTTGCAGAACTGCCAACTGATGAACCAAATGGACTTTAGAACAGAGGAGATAAAGATGATTTGGTTCATAAACCTCAAAGCAGCGCAAAAG	116
	SeriesB_RefPS10_hsPUM2_targ_Floop_sense__T37_sensA	GCGCTAATACGACTCACTATAGGGTGTAAAATGGTTGCCCTATGGGTGCTAGGCTGGACTTTAGAACAGAGGAGATAAAGATGAGCCTAGCACCAAACCTCAAAGCAGCGCAAAAG	116
	SeriesB_RefPS10_hsPUM2_targ_Floop_sense__T37_sensB	GCGCTAATACGACTCACTATAGGGACTATTGTAAAATGGTTGCCCTATGGGTGCTGGACTTTAGAACAGAGGAGATAAAGATGAGCACCCATAGAAACCTCAAAGCAGCGCAAAAG	116
	SeriesB_RefPS10_hsPUM2_targ_Floop_sense__T37_sensC	GCGCTAATACGACTCACTATAGGGTATTGTAAAATGGTTGCCCTATGGGTGCTAGGGACTTTAGAACAGAGGAGATAAAGATGCTAGCACCCATTAACCTCAAAGCAGCGCAAAAG	116
	SeriesB_RefPS10_hsPUM2_targ_Floop_sense__T37_sensD	GCGCTAATACGACTCACTATAGGGATTGTAAAATGGTTGCCCTATGGGTGCTAGGGGACTTTAGAACAGAGGAGATAAAGATGCCTAGCACCCAAAACCTCAAAGCAGCGCAAAAG	116
	SeriesB_RefPS10_hsPUM2_targ_Floop_sense__T37_sensE	GCGCTAATACGACTCACTATAGGGTAAAATGGTTGCCCTATGGGTGCTAGGCTGGGACTTTAGAACAGAGGAGATAAAGATGCAGCCTAGCACCAACCTCAAAGCAGCGCAAAAG	115
	SeriesB_RefPS10_hsPUM2_targ_Floop_sense__T37_sensF	GCGCTAATACGACTCACTATAGGGAAAATGGTTGCCCTATGGGTGCTAGGCTGCTGGACTTTAGAACAGAGGAGATAAAGATGAGCAGCCTAGCGAACCTCAAAGCAGCGCAAAAG	116
	SeriesB_RefPS8_hsPUM2_targ_Bloop_antisense__T37_sensA	GCGCTAATACGACTCACTATAGGGCAACCATTTTACAATAGTCTGGGATTTTCGGACTTTAGAACAGAGGAGATAAAGATGGAAAATCCCAGAAACCTCAAAGCAGCGCAAAAG	114
	SeriesB_RefPS8_hsPUM2_targ_Bloop_antisense__T37_sensB	GCGCTAATACGACTCACTATAGGGCATTTTACAATAGTCTGGGATTTTCCTCCTCGGACTTTAGAACAGAGGAGATAAAGATGGAGGAGGAAAAGAACCTCAAAGCAGCGCAAAAG	116
	SeriesB_RefPS8_hsPUM2_targ_Bloop_antisense__T37_sensC	GCGCTAATACGACTCACTATAGGGAACCATTTTACAATAGTCTGGGATTTTCCTCGGACTTTAGAACAGAGGAGATAAAGATGGAGGAAAATCCCAACCTCAAAGCAGCGCAAAAG	116
	SeriesB_RefPS8_hsPUM2_targ_Bloop_antisense__T37_sensD	GCGCTAATACGACTCACTATAGGGCAACCATTTTACAATAGTCTGGGATTTTCCTGGACTTTAGAACAGAGGAGATAAAGATGAGGAAAATCCCAAACCTCAAAGCAGCGCAAAAG	116
	SeriesB_RefPS8_hsPUM2_targ_Bloop_antisense__T37_sensE	GCGCTAATACGACTCACTATAGGGACCATTTTACAATAGTCTGGGATTTTCCTCCGGACTTTAGAACAGAGGAGATAAAGATGGGAGGAAAATCCAACCTCAAAGCAGCGCAAAAG	116
	SeriesB_RefPS8_hsPUM2_targ_Bloop_antisense__T37_sensF	GCGCTAATACGACTCACTATAGGGATTTTACAATAGTCTGGGATTTTCCTCCTCTGGACTTTAGAACAGAGGAGATAAAGATGAGAGGAGGAAAGAACCTCAAAGCAGCGCAAAAG	116
	SeriesB_RefPS10_hsPUM2_targ_Bloop_antisense__T37_sensA	GCGCTAATACGACTCACTATAGGGATTCACTTACGCCACCGCCATCACTTTCATCGGACTTTAGAACAGAGGAGATAAAGATGGATGAAAGTGACAACCTCAAAGCAGCGCAAAAG	116
	SeriesB_RefPS10_hsPUM2_targ_Bloop_antisense__T37_sensB	GCGCTAATACGACTCACTATAGGGCATTCACTTACGCCACCGCCATCACTTTCATGGACTTTAGAACAGAGGAGATAAAGATGATGAAAGTGATAAACCTCAAAGCAGCGCAAAAG	116
	SeriesB_RefPS10_hsPUM2_targ_Bloop_antisense__T37_sensC	GCGCTAATACGACTCACTATAGGGACATTCACTTACGCCACCGCCATCACTTTCGGACTTTAGAACAGAGGAGATAAAGATGGAAAGTGATGGGAACCTCAAAGCAGCGCAAAAG	115
	SeriesB_RefPS10_hsPUM2_targ_Bloop_antisense__T37_sensD	GCGCTAATACGACTCACTATAGGGCACTTACGCCACCGCCATCACTTTCATCACAGGACTTTAGAACAGAGGAGATAAAGATGTGTGATGAAAGAAACCTCAAAGCAGCGCAAAAG	116
	SeriesB_RefPS10_hsPUM2_targ_Bloop_antisense__T37_sensE	GCGCTAATACGACTCACTATAGGGACATTCACTTACGCCACCGCCATCACTTTGGACTTTAGAACAGAGGAGATAAAGATGAAAGTGATGGCAAACCTCAAAGCAGCGCAAAAG	114
	SeriesB_RefPS10_hsPUM2_targ_Bloop_antisense__T37_sensF	GCGCTAATACGACTCACTATAGGGCGCCACCGCCATCACTTTCATCACATGGATCGGACTTTAGAACAGAGGAGATAAAGATGGATCCATGTGACAACCTCAAAGCAGCGCAAAAG	116

### Sheet: Supplementary Table 3
Supplementary Table 3. DNA sequences of the BINOCULARs used in this work.
BINOCULAR-P1-P4S	AGCCCTGAGGACGAAATTCAGGCTTTAGAGGAGGAAAATGCACAGTTGGAGCAGGAGAACGCCGCATTGGAAGAGGAGATCGCGCAACTGGAGTATGGTGGCGGATCAGGCAGCGGAGGAGGTGGAAGCGGGGGTGGTGGTAGTAGCCCTGAGGATAAGATTAGTCAGTTAAAGCAAAAAATCCAACAGTTGAAGCAGGAAAATCAACAGCTTGAGGAGGAGAATTCACAGCTTGAATACGGTTGA
BINOCULAR-P6–P8	TCGCCAGAGGACAAAAATGCAGCGTTGAAGGAGGAGATTCAAGCACTGGAAGAAGAGAATCAAGCCCTTGAAGAAAAAATTGCACAGTTGAAGTATGGGGGCGGATCAGGCAGCGGAGGAGGTGGAAGCGGGGGTGGTGGTAGTAGCCCAGAAGACAAGATTGCACAACTTAAGGAGGAGAACCAGCAGTTGGAACAGAAGATCCAGGCGTTAAAGGAGGAGAACGCCGCGTTAGAGTACGGGTGA
BINOCULAR-P10–P12	AGTCCTGAGGACAAAAACGCGCAACTGAAAGAAGAAAATGCCGCATTGGAGGAAAAGATTCAACAACTGAAGGAGAAGATCCAGGCTCTTAAGTACGGCGGCGGATCAGGCAGCGGAGGAGGTGGAAGCGGGGGTGGTGGTAGTAGTCCGGAAGATAAGAACGCGCAATTAAAGGAGAAGATCGCCGCTCTTAAAGAGAAGATCCAACAGTTGAAAGAAGAAAATCAAGCGTTGGAATACGGG

### Sheet: Supplementary Table 4
Supplementary Table 4. Coiled coil peptide sequences used in this work.
Name	Sequence
P1-Azide	SPED EIQALEE ENAQLEQ ENAALEE EIAQLEY GK(-azido)G
Azide-P2	GK(-azido)G SPED KIAQLKE KNAALKE KNQQLKE KIQALKY G
P3S-Azide	SPED EIQQLEE EISQLEQ KNSQLKE KNQQLKY GK(-azido)G
Azide-P4S	GK(-azido)G SPED KISQLKQ KIQQLKQ ENQQLEE ENSQLEY G
P5-Azide	SPEDENAALEEKIAQLKQKNAALKEEIQALEYG GK(-azido)G
Azide-P6	GK(-azido)G SPEDKNAALKEEIQALEEENQALEEKIAQLKYG
P7-Azide	SPEDEIQALEEKNAQLKQEIAALEEKNQALKYG GK(-azido)G
Azide-P8	GK(-azido)G SPEDKIAQLKEENQQLEQKIQALKEENAALEYG
P9-Azide	SPEDENQALEQKNAQLKQEIAALEQEIAQLEY GK(-azido)G
Azide-P10	GK(-azido)G SPEDKNAQLKEENAALEEKIQQLKEKIQALKYG
P11-Azide	SPEDENQALEQEIAQLEQEIAALEQKNAQLKY GK(-azido)G
Azide-P12	GK(-azido)G SPEDKNAQLKEKIAALKEKIQQLKEENQALEYG

### Sheet: Supplementary Table 5
Supplementary Table 5. DBCO conjugates used in this work.
Name	Sequence or catalog number	Final Concentration in Assay
DBCO-PEG4-biotin	BP-22295	100 nM
FAM DBCO, 6-isomer	BP-28970	Varies
oYL_DBCO_6TAMRA	/5DBCON/TTATCCCTATC/36-TAMSp/	250 nM
oYL_DBCO_DIG	/5DBCOTEG/TT ATC ACC ATC /3Dig_N/	200 nM
oYL_DBCO_Cy5	/5DBCON/TTA CTA ACT AT/3Cy5Sp/	200 nM
